# Aberrant DNA repair is a vulnerability in histone H3.3-mutant brain tumors

**DOI:** 10.1101/2022.09.29.510093

**Authors:** Beatrice Rondinelli, Giulia Giacomini, Sandra Piquet, Odile Chevallier, Juliette Dabin, Siau-Kun Bai, Byungjin Kim, Robert Siddaway, Brian Raught, Etienne Coyaud, Chun-Min Shan, Robert J.D. Reid, Takenori Toda, Rodney Rothstein, Therese Wilhelm, Viviana Barra, Alexander Crane, Frank Dubois, Pratiti Bandopadhayay, Rameen Beroukhim, Valeria Naim, Songtao Jia, Cynthia Hawkins, Sophie E. Polo

## Abstract

Pediatric high-grade gliomas (pHGG) are devastating and incurable brain tumors with recurrent mutations in histone H3.3. These mutations promote oncogenesis by dysregulating gene expression through alterations of histone modifications. We identify aberrant DNA repair as an independent oncogenic mechanism, which fosters genome instability and tumor cell growth in H3.3 mutant pHGG, thus opening new therapeutic options. The two most frequent H3.3 mutations in pHGG, K27M and G34R, drive aberrant repair of replication-associated damage by non-homologous end joining (NHEJ). Aberrant NHEJ is mediated by the DNA repair enzyme Polynucleotide Kinase 3’-Phosphatase (PNKP), which shows increased association with mutant H3.3 at damaged replication forks. PNKP sustains the proliferation of cells bearing H3.3 mutations, thus conferring a molecular vulnerability, specific to mutant cells, with potential for therapeutic targeting.
