## Supplementary material for "Aberrant DNA repair is a vulnerability in histone H3.3-mutant brain tumors": Table S1

### Sheet: H3.3K27M
	H3.3K27M vs H3.3WT
Gene Name	log2 fold change	p-value
BRWD1	-5.12928	0.0205548
CASZ1	-4.08746	0.0709877
SUV39H2	-3.58496	0.0477774
NIP7	-3.32193	0.000105271
CHD1L	-3.32193	0.0012693
ATAD2B	-3.14296	0.0011213
ATAD2	-2.80735	0.00109834
ZNF592	-2.66297	0.00711898
RBM11	-2.58496	0.0432703
C16orf88	-2.47805	0.00231149
CHD9	-2.16993	0.0691903
SUV39H1	-2.07039	0.000447822
NEDD8-MDP1	-2.05063	0.00265854
ING5	-2	0.0633355
SETDB2	-2	0.0174572
ADNP2	-1.9386	0.00578056
RBM34	-1.90689	0.0764846
INO80	-1.73697	0.00718039
NKX2-1	-1.58496	0.0653121
TOP2B	-1.55236	3.40431e-07
HMGN5	-1.51457	0.108711
RSF1	-1.50901	0.00271368
PHIP	-1.50885	2.19362e-05
SCMH1	-1.45943	0.127385
CHAF1A	-1.44689	0.000486546
RAD23B	-1.4458	0.0015793
TOP2A	-1.43378	3.10309e-07
LRIF1	-1.41761	0.000127675
DOT1L	-1.41504	0.237142
CCDC71L	-1.40599	0.00246731
CENPC1	-1.35614	0.000221369
PHF20L1	-1.35364	0.0515206
BIVM-ERCC5	-1.32193	0.0802613
MPHOSPH8	-1.29956	0.00408438
RRP15	-1.28011	0.0392626
CHD1	-1.25376	0.00653477
ZNF184	-1.23704	0.0282318
CENPV	-1.23447	0.00130434
PHF14	-1.23133	0.00533192
HERC2	-1.22239	0.301082
SPEN	-1.21099	0.00210925
SGOL1	-1.17688	0.00310216
BIRC5	-1.16993	0.149737
KDM1B	-1.15565	0.000767483
SMARCB1	-1.1375	0.100179
ZNF280C	-1.12816	5.63357e-05
C14orf43	-1.11548	0.027396
CXorf57	-1.10923	0.00231037
MORC3	-1.10852	0.00676381
SRBD1	-1.09378	0.0192207
TRRAP	-1.078	0.00907675
BCORL1	-1.078	0.0761368
CDYL	-1.05344	0.00193861
KPNA1	-1.04182	0.00121521
AHCTF1	-1.00284	0.0130853
RRP1	-1	0.234746
FAM175A	-1	0.153198
PWWP2A	-1	0.0522766
BRCA1	-0.956931	0.010647
GPATCH8	-0.95109	0.0447943
XPC	-0.918572	0.00229771
NMNAT1	-0.865699	0.0030316
PBRM1	-0.861024	0.00437641
STAG1	-0.847997	0.487756
SMCHD1	-0.821403	7.8419e-06
RRP1B	-0.789673	0.00504578
ZNF776	-0.777608	0.408465
DMAP1	-0.77444	0.0167746
PRDM15	-0.75336	0.16617
ANAPC7	-0.744743	0.0360234
PCGF6	-0.744743	0.0441782
PAPOLG	-0.710493	0.101968
DEAF1	-0.707819	0.0250449
BAZ2A	-0.706767	0.00105072
ZNF483	-0.691878	0.478309
TADA2B	-0.688056	0.0814528
SMARCC1	-0.68226	0.0798771
ZNF780A	-0.681178	0.00693038
CHD2	-0.678072	0.28388
ZNF295	-0.672425	0.100087
VEZF1	-0.658963	0.338014
RFC1	-0.657795	0.000353123
TCF20	-0.652077	0.178812
GTF3C1	-0.64302	0.00231061
NAT10	-0.642296	5.85638e-06
ZNF384	-0.638326	0.0102469
MECP2	-0.63743	0.032091
ZNF146	-0.628031	0.228258
MPHOSPH6	-0.624491	0.0483576
ZMYM3	-0.603578	0.0641456
MTA3	-0.596103	0.128644
EXOSC6	-0.584963	0.00798764
HP1BP3	-0.578888	1.75962e-05
RAD21	-0.577767	0.0167466
ZBTB10	-0.575115	0.0220965
REXO4	-0.570316	0.00508243
PINX1	-0.569856	0.0721254
ARID2	-0.562936	0.194068
TOP1	-0.557577	0.00285506
BTAF1	-0.557218	0.0896401
ZNF280D	-0.551642	0.0161482
MKI67	-0.55146	0.000276555
BRD1	-0.547488	0.0846987
ZNF292	-0.531851	0.00257354
ZFP1	-0.530515	0.133975
RBPJ	-0.520832	0.317099
STAG2	-0.516962	0.00745304
RAD18	-0.514573	0.000641313
ARID3B	-0.499332	0.00043972
GTF3C3	-0.496426	0.00280321
SENP7	-0.494765	0.0940064
DDX41	-0.49304	0.0623367
INCENP	-0.487049	0.132369
ERCC6	-0.485427	0.610111
NPAT	-0.485427	0.494256
ZNF845	-0.485427	0.0300197
SMARCD2	-0.485427	0.539577
TFAP2A	-0.481533	0.0375309
LOC100652741	-0.475733	0.202249
SMARCA4	-0.470142	0.0646657
DNMT3A	-0.464281	0.0751095
BLM	-0.457473	0.0219548
POGZ	-0.456378	0.000143888
HOMEZ	-0.452512	0.177489
ZNF226	-0.451107	0.17983
PRDM2	-0.450661	0.22961
TAF4	-0.447459	0.594503
ZNF567	-0.447459	0.390259
NIPBL	-0.443003	0.0136314
SMARCA5	-0.442539	2.3528e-05
CDC27	-0.441372	0.065288
ZNF12	-0.436099	0.425757
ERICH1	-0.425306	0.106558
GNL2	-0.425197	0.00195261
TRIP12	-0.410284	0.0926312
NME1-NME2	-0.404231	0.0262386
DCUN1D5	-0.398549	0.330229
AURKB	-0.396517	0.0156825
HOXD13	-0.395929	0.355918
SUPT16H	-0.39502	0.00550884
ZMYM4	-0.391768	0.0240082
BBX	-0.390694	0.181592
UBTF	-0.387771	0.000311356
ZNF680	-0.387023	0.68469
SMC6	-0.378512	0.674843
ZHX1	-0.378512	0.375667
RAB14	-0.375039	0.0773477
HIRIP3	-0.374396	0.26657
MDC1	-0.373408	0.00799722
ZNF8	-0.371256	0.187943
MEN1	-0.367732	0.262565
MLL	-0.36059	0.155995
NUMA1	-0.359569	0.0195904
ATRX	-0.3585	0.0150517
NSL1	-0.358454	0.109564
GLYR1	-0.358359	0.000135292
RB1	-0.350497	0.0984086
KDM2B	-0.350497	0.353445
USP39	-0.346803	0.354005
CDK11B	-0.343587	0.456699
BRD7	-0.337035	0.654005
C11orf30	-0.332575	0.466689
DNTTIP2	-0.328422	0.0735849
ZNF281	-0.328054	0.00768036
CSNK2A1	-0.322906	0.29472
GATAD2A	-0.321928	0.0855589
SMC1A	-0.321928	0.00481502
EXOSC8	-0.316857	0.10024
SBNO1	-0.310701	0.209423
MSH2	-0.308122	0.0250126
GTF3C5	-0.307734	0.000671348
MINA	-0.29956	0.571699
ZNF24	-0.29956	0.470618
CHD3	-0.296493	0.0123268
ZNF512	-0.294256	0.0112834
NSD1	-0.293914	0.0929094
PARP1	-0.290766	0.000331258
PSMA6	-0.289507	0.62022
MEAF6	-0.289507	0.670412
MGA	-0.28273	0.295899
ATAD5	-0.276581	0.060102
ZNF136	-0.274175	0.0311734
XRCC1	-0.263034	0.10917
RLF	-0.263034	0.156696
BPTF	-0.256565	0.18498
UBR7	-0.252766	0.0128982
ZNF649	-0.251539	0.522236
KDM3A	-0.251539	0.313791
PHF2	-0.249476	0.0545162
TAF2	-0.247928	0.668703
HLTF	-0.241008	0.270829
CHAMP1	-0.238903	0.0117543
RNPS1	-0.232446	0.165169
EHMT1	-0.231947	0.281862
RBBP5	-0.228624	0.41102
RFC2	-0.22556	0.0623367
LCORL	-0.222392	0.717047
WHSC1L1	-0.222392	0.0173026
RREB1	-0.209453	0.609858
SMARCA1	-0.209347	0.0271572
CBX5	-0.205632	0.132984
PPAN-P2RY11	-0.204358	0.55634
FAM207A	-0.201634	0.276403
MBD3	-0.201207	0.152161
HDAC1	-0.195724	0.405082
PSIP1	-0.195375	0.00027608
VRK3	-0.192645	0.721587
KIF20B	-0.192645	0.757747
FBXO38	-0.192645	0.78726
TIMELESS	-0.192645	0.589144
CHD7	-0.191224	0.301118
MTA2	-0.191096	0.0688437
EXOSC2	-0.189342	0.181511
ARID4B	-0.187627	0.520997
DDX10	-0.187483	0.257122
CDCA2	-0.186799	0.320904
QSER1	-0.180572	0.740239
MLLT6	-0.180572	0.536963
INTS12	-0.17897	0.343434
ZMYM2	-0.177787	0.333326
NR2C2	-0.171543	0.415763
ZSCAN18	-0.169925	0.842287
DNTTIP1	-0.169925	0.675384
PPM1G	-0.167644	0.112669
CBX2	-0.16665	0.711142
DHX8	-0.16665	0.497773
CHD4	-0.159421	0.00526054
ARID3A	-0.158698	0.126704
SMARCC2	-0.157952	0.460923
SSRP1	-0.153044	0.306366
HDAC2	-0.152003	0.0927167
RBM28	-0.152003	0.704853
PHF8	-0.149895	0.542366
BAZ1A	-0.148473	0.0603142
C17orf85	-0.146841	0.639403
NACC1	-0.146841	0.223853
MTA1	-0.143195	0.181655
KDM2A	-0.137504	0.318658
BAZ1B	-0.134042	0.0437892
TAF3	-0.133267	0.836738
PPP1R10	-0.131692	0.268689
ZEB2	-0.131245	0.816443
MAX	-0.125531	0.730358
PIAS2	-0.125531	0.594112
TFDP1	-0.121991	0.724678
CBX8	-0.121991	0.677523
ORC5	-0.121991	0.316425
KDM4B	-0.121306	0.646971
TCF7L2	-0.120294	0.750223
NOP14	-0.120294	0.592117
RFC5	-0.119147	0.401759
BOD1L	-0.117836	0.324981
PAX6	-0.115477	0.779559
RIF1	-0.114171	0.606087
CMAS	-0.110644	0.575325
RFX1	-0.110424	0.541487
MSH6	-0.10981	0.203726
HCFC1	-0.10737	0.133254
DPY30	-0.106199	0.688344
TSR1	-0.101086	0.451827
ZMYND11	-0.0995357	0.76626
CDCA8	-0.0995357	0.534161
CECR2	-0.0995357	0.92079
UBN1	-0.0962153	0.823099
ZNF512B	-0.0954196	0.045646
MIS18BP1	-0.0931094	0.915838
TRIM24	-0.0922585	0.571674
RECQL	-0.0899814	0.609074
ZNF644	-0.0865877	0.827479
LRWD1	-0.085415	0.154491
RFXAP	-0.0824622	0.855486
ELF1	-0.0801703	0.864803
CHAF1B	-0.076962	0.562764
ORC2	-0.073529	0.558314
KIF23	-0.0708213	0.540438
CUX1	-0.0707731	0.716728
GNL3	-0.0675981	0.327845
LIG3	-0.0646091	0.647795
GTF2I	-0.0629182	0.431812
SUB1	-0.061729	0.550415
SCAF11	-0.060121	0.8619
FAM50A	-0.0593785	0.706015
MLH1	-0.057551	0.818837
KAT7	-0.0547925	0.746188
XRCC6	-0.0515303	0.170358
KDM5A	-0.0450879	0.910647
ARHGAP11A	-0.0384741	0.942527
CTDSPL2	-0.0374747	0.946932
USP7	-0.0329339	0.483853
SRCAP	-0.0310269	0.843934
PMS1	-0.0271361	0.896242
SMARCAD1	-0.0181473	0.926812
RBBP4	-0.0164881	0.968825
GTF2F2	-0.0150022	0.912142
ADNP	-0.0147781	0.798217
THYN1	0	1
DHCR7	0	1
NFIC	0	1
RING1	0	1
CCDC75	0	1
SETD8	0	1
ZBTB11	0	1
CCNL1	0	1
AFF4	0	1
FANCI	0.00803732	0.973378
TAF1	0.0101958	0.940237
ZNF148	0.0142139	0.915545
UIMC1	0.0253111	0.934695
RFC4	0.0280144	0.841474
HDGFRP2	0.02864	0.857893
GATAD1	0.0331669	0.927688
GTF3C2	0.0339473	0.947943
FRG1	0.0356239	0.887837
PDS5A	0.0366585	0.870199
DAXX	0.0369942	0.828857
DNMT1	0.0391706	0.712112
CIC	0.040642	0.903983
GTF2E1	0.0414199	0.778192
KIF22	0.0426443	0.835626
MSH3	0.0426443	0.845821
ZNF174	0.0435016	0.813234
BCL7A	0.0443941	0.922434
RPA1	0.0459363	0.648987
DDB1	0.0462937	0.737782
TSHZ3	0.0480943	0.910647
CBX4	0.0489096	0.917802
SENP6	0.0499252	0.771863
XRCC5	0.0511875	0.675688
ZNF362	0.0512253	0.731893
PDS5B	0.0517614	0.677788
KIF18B	0.0554951	0.853179
NUSAP1	0.0588937	0.797039
GABPA	0.0635651	0.733856
MLL4	0.0641303	0.850731
WDR5	0.0671142	0.837625
NOL4	0.0671142	0.881018
KIF4A	0.0678154	0.637413
CSNK2A2	0.0692627	0.635391
C19orf29	0.0723508	0.492669
CCNT1	0.0729315	0.56228
C20orf20	0.0740006	0.843934
SUGP1	0.0742546	0.731734
IPO5	0.0744024	0.411529
CENPT	0.0766213	0.820231
ILKAP	0.0790716	0.697261
SETX	0.0794345	0.859157
RECQL5	0.0824622	0.837625
VRK1	0.0859732	0.713959
GPKOW	0.0863408	0.634598
ZKSCAN4	0.0898855	0.439697
TEAD1	0.0901978	0.62022
BRIP1	0.0907655	0.278635
CWC27	0.091423	0.50108
KDM4A	0.0931094	0.879054
ARID4A	0.0931094	0.911448
JMJD1C	0.0973678	0.253411
SMC3	0.0975715	0.610111
NFATC2IP	0.0995357	0.718624
PHAX	0.104796	0.429915
SURF4	0.105493	0.632922
C7orf50	0.106915	0.8619
MGMT	0.106915	0.8619
C17orf49	0.114459	0.535569
RBAK	0.120294	0.884675
CHD8	0.122107	0.189342
SCML2	0.123762	0.240173
ARHGEF5	0.125531	0.882198
RAI1	0.134301	0.75454
TMPO	0.134725	0.237963
ZMAT2	0.143591	0.175451
ACTL6A	0.14439	0.541487
WIZ	0.14468	0.385277
RNF169	0.14543	0.679185
RAD51AP1	0.146841	0.386704
SIRT1	0.152003	0.752409
CTHRC1	0.152003	0.758139
KAT8	0.152003	0.501705
L3MBTL2	0.154328	0.667892
WAPAL	0.156852	0.0663816
ZFP82	0.157541	0.746188
GATAD2B	0.159066	0.394348
KDELR1	0.160465	0.25281
C5orf24	0.160465	0.494256
HMGXB4	0.160891	0.298816
HIRA	0.16711	0.430113
CBX1	0.167945	0.406493
FEN1	0.168123	0.192973
PCGF1	0.169925	0.73771
EHMT2	0.169925	0.501432
HIVEP1	0.180572	0.795839
WDR76	0.180572	0.58011
ORC4	0.182864	0.302603
MORF4L1	0.182864	0.541398
RNF2	0.183963	0.373711
POLA2	0.184425	0.518332
DIDO1	0.18484	0.25363
POLH	0.186701	0.394178
PHF3	0.190331	0.18259
ZBTB9	0.191141	0.351761
DDX46	0.201351	0.0707102
SIN3A	0.20138	0.273152
DHX16	0.201996	0.218894
DEK	0.202105	0.16493
ZNF451	0.206451	0.467994
DNAJC9	0.208317	0.223089
RTF1	0.213779	0.0905689
HOXB9	0.215729	0.595633
DACH1	0.220126	0.280055
WHSC1	0.222392	0.623647
LYAR	0.222392	0.37769
MIER1	0.222392	0.813746
UBN2	0.227069	0.482837
MAZ	0.228269	0.437237
HELLS	0.229171	0.195456
CBX3	0.232025	0.307941
TRMT6	0.238787	0.359561
BRD4	0.239007	0.0175191
SIN3B	0.239713	0.132303
TPX2	0.240196	0.00709528
SSBP1	0.241008	0.670412
CALR	0.241008	0.834492
RDBP	0.241527	0.175155
MASTL	0.242361	0.336602
NVL	0.245851	0.158797
LIN54	0.246438	0.181794
NR2C1	0.247928	0.2542
SHPRH	0.247928	0.324981
SP2	0.247928	0.386704
KDM3B	0.250434	0.052999
METAP2	0.253757	0.576327
ALKBH5	0.255257	0.425757
FOXK2	0.259867	0.245246
MSL1	0.263034	0.571699
BRPF1	0.271302	0.626949
HDGFRP3	0.271302	0.609825
RACGAP1	0.272372	0.298131
RAD54B	0.275634	0.721587
C19orf43	0.276091	0.0221526
WDR82	0.276331	0.0832941
RCC2	0.277074	0.0971821
DNAJC8	0.278716	0.101232
BCL7C	0.280108	0.403898
HDGF	0.281068	0.0540583
SATB1	0.2824	0.0498253
GTF3C4	0.2852	0.0675619
ZNF711	0.285402	0.349762
POLA1	0.286757	0.10024
ELF2	0.287733	0.109227
MYSM1	0.287733	0.0168987
MORC4	0.289507	0.704853
ANLN	0.290901	0.19531
NFIA	0.293196	0.181325
HMGB1	0.295456	0.0795722
MSANTD2	0.296982	0.0750098
USF1	0.29956	0.4583
L3MBTL3	0.303616	0.260792
ANKRD11	0.304855	0.611679
MED1	0.30516	0.113124
DGCR14	0.306661	0.276327
ZHX3	0.308631	0.0521621
BAP1	0.31034	0.589144
IWS1	0.313158	0.315334
WDR70	0.321928	0.0394484
MIS12	0.321928	0.380104
POP4	0.321928	0.733102
HMG20A	0.329308	0.129949
MBD4	0.330149	0.50832
YY1	0.332382	0.273386
LIG1	0.332575	0.259917
BMI1	0.332575	0.423084
EYA3	0.336049	0.172308
MORF4L2	0.338802	0.0802613
SMARCE1	0.340075	0.10024
POLD2	0.341037	0.70844
KPNA2	0.343145	0.395878
PRPF31	0.348522	0.352798
CFDP1	0.35826	0.00223619
CABIN1	0.36257	0.565374
TOPBP1	0.36257	0.512702
C1orf131	0.36257	0.317099
NFRKB	0.36257	0.0656389
PPP2R1A	0.363136	0.0237536
C9orf78	0.367732	0.126996
LRRC41	0.369234	0.294591
KPNA4	0.376148	0.22658
SLC4A1AP	0.376854	0.120979
CAPNS1	0.378512	0.523942
CSNK2B	0.381871	0.142713
NCBP1	0.382248	0.146561
MLLT1	0.383329	0.217612
ZNF131	0.38807	0.177357
TCEB3	0.393145	0.00747483
BCOR	0.396353	0.0514875
PUS7	0.396581	0.0797474
LIN9	0.397335	0.112669
ZNF570	0.398549	0.250787
GTF2E2	0.401448	0.0367083
ZFP91	0.40439	0.167141
SARNP	0.40439	0.0764846
COBRA1	0.409876	0.245377
KIAA1143	0.415037	0.0174572
TBL1XR1	0.415037	0.610111
HOXA5	0.415037	0.4583
BRD2	0.419225	0.00424581
RBBP7	0.420843	0.0248558
USP48	0.424688	0.0402147
KDM1A	0.430385	0.00369191
TAF6L	0.431716	0.176023
ZSCAN21	0.434937	0.0830564
RFC3	0.436099	0.323796
ASF1B	0.4397	0.00601964
ZNF770	0.447459	0.467994
PES1	0.448358	0.187516
SNRPA1	0.448521	0.00503768
PIAS1	0.449803	0.0747057
RPP40	0.454566	0.355918
EMG1	0.459432	0.214843
DDX55	0.461731	0.134148
GTF2F1	0.462627	0.0134623
CCDC94	0.463947	0.107484
PCYT1A	0.466568	0.00641273
ASF1A	0.466876	0.0397003
HAT1	0.471869	0.0967129
BUD31	0.473931	0.0101241
TRMT61A	0.473931	0.301381
NASP	0.47972	0.080201
OGT	0.483083	0.0534286
PHC3	0.4975	0.324208
UHRF1	0.503938	0.00392107
KAT6A	0.50696	0.405541
FOXC1	0.508147	0.0889926
RFX5	0.516678	0.0165505
PPIL2	0.517399	0.0287972
MORC2	0.523146	0.00625611
SYNPO	0.524662	0.480966
FTSJD2	0.524662	0.00217628
HMGB3	0.530515	0.0388027
KIFC1	0.534062	0.0122628
BRD3	0.53981	0.042309
C11orf84	0.540568	0.545708
FOXJ3	0.545434	0.0605752
PIAS4	0.555215	0.156587
BARD1	0.573185	0.204384
PITX1	0.584963	0.234595
POU2F1	0.584963	0.0737039
UNG	0.584963	0.000360513
TAF6	0.584963	0.290071
ZNF420	0.584963	0.278236
TFAP4	0.59561	0.153554
SMNDC1	0.598259	0.00627853
TMA16	0.616671	0.0485331
TAF10	0.628031	0.477192
GCFC2	0.628031	0.413561
ORC6	0.652077	0.390259
WRN	0.662965	0.177489
CCDC86	0.666263	0.0906097
CXorf56	0.67719	0.00717139
DHX37	0.678072	0.0557547
FANCD2	0.678072	0.525443
PQBP1	0.678072	0.26054
CDK2	0.687061	0.0352311
IPO7	0.690235	0.0112334
BOP1	0.691878	0.0385586
METTL3	0.706269	0.00927525
ZBTB40	0.710493	0.200233
CNIH4	0.713696	0.113532
ZNF187	0.724366	0.0546448
RNASEH2C	0.72514	0.02116
ZNF683	0.729911	0.450773
PHF12	0.736966	0.354882
NHP2	0.736966	0.355918
SUDS3	0.736966	0.317099
KDM5C	0.736966	0.206371
DNAJC17	0.736966	0.125347
NKAP	0.736966	0.554646
MSL2	0.736966	0.113532
FOXK1	0.744161	0.059606
TUBA1B	0.75412	0.0351032
C1orf55	0.777608	0.00743446
ABCB7	0.777608	0.42623
E2F6	0.777608	0.0673908
SAP130	0.782409	0.243061
SAMHD1	0.782409	0.0557547
MPG	0.784271	0.0324534
DYNLL1	0.807355	0.271005
C12orf45	0.817136	0.019866
SMEK2	0.82103	0.253476
MCM10	0.823122	0.309959
KIF2C	0.825971	0.0356136
E2F3	0.830075	0.0135934
INTS1	0.830075	0.0251125
NCBP2	0.830075	0.140475
POLR1E	0.830075	0.38961
RNF220	0.836501	0.0588304
TCEA1	0.847997	0.124984
ALKBH2	0.862496	0.202936
PTDSS1	0.862496	0.0174572
SAMD1	0.866733	0.12071
ANP32E	0.868035	0.00148997
SOX9	0.868755	0.177033
TERF2	0.874469	0.0424626
MYBL2	0.879706	0.285583
GPX4	0.884523	0.0814528
INTS3	0.884523	0.136032
USP3	0.893085	0.00692005
C17orf61	0.893085	0.300102
CDK1	0.898329	0.00264243
BCCIP	0.906891	0.00037722
GSG2	0.906891	0.200233
NTHL1	0.925999	0.0174572
FLI1	0.92785	0.0355335
RCL1	0.954196	0.0667068
BRD9	0.956931	0.223089
SPIN1	0.966833	0.0305692
EED	0.967334	0.000410882
SNAPC4	1	0.222122
RFXANK	1	0.31588
ERCC4	1.05889	0.0723832
IPMK	1.09311	0.10549
ZNF516	1.09954	0.26657
CEBPG	1.11548	0.113956
UBE2A	1.11548	0.140475
DLX6	1.14684	0.0233676
GATA4	1.15754	0.0396598
TRUB1	1.18057	0.00148234
ZNF536	1.18763	0.000522253
ATP5L	1.19265	0.160861
FSIP2	1.19827	0.0747615
ASUN	1.20945	0.0125746
UHRF2	1.22239	0.0288637
ELAC2	1.26076	0.00503256
RHBDD2	1.26303	0.165538
PNKP	1.28011	0.0400578
POLR3A	1.28011	0.295023
PHF16	1.29956	0.052822
HOXA10	1.30117	0.0014298
KLF12	1.32193	0.106558
PMF1	1.32193	0.066232
PTF1A	1.32193	0.207031
WDR12	1.39855	0.012879
SATB2	1.41504	0.243176
IPO4	1.43857	0.00280175
BEND3	1.48543	0.0887321
C11orf67	1.5025	0.0588304
SUZ12	1.50663	0.000614677
EZH2	1.57347	0.000203601
ZHX2	1.58496	0.0125433
UBE2T	1.63227	0.00500075
FAR1	1.64386	0.00619465
GON4L	1.66985	0.0638615
ZNF691	1.80735	0.0108604
MNX1	1.848	0.00222354
C2orf47	1.87447	0.0300197
SLC39A14	1.926	0.12071
HOXC9	1.9542	0.0139946
MPDU1	2.1375	0.0144959
POLK	2.16993	0.0278906
PRC1	2.27302	0.0788984
MED4	2.32193	0.00542395
ZBED4	2.32193	0.0591413
GSK3B	2.5025	0.00037722
MTF2	2.51785	0.00181722
C3orf37	2.58496	0.0131739
DHX35	2.70044	0.000339876
REPIN1	3.16993
JARID2	3.32193	0.000105271
CGGBP1	3.32193	0.000105271
GRSF1	3.45943	0.000130707
GMEB2	3.45943	0.000130707
PYCR1	3.58496	0.00121036
LIN52	3.58496	0.00121036
NME4	3.80735	0.0562543
ATF1	3.90689	0.00162945
AK1	4	0.0291144
ZKSCAN1	4	0.0148137
DRAP1	4.24793	0.000433002
LEF1	4.24793	0.0508498
AEBP2	4.58496	0.00470526

### Sheet: H3.3G34R
	H3.3G34R vs H3.3WT
Gene Name	log2 fold change	p-value
ATAD2	-6.39232	0.000189904
INO80	-4.90689	0.000611189
CHD9	-4.75489	0.0314591
ATAD2B	-4.72792	0.000513401
ZHX1	-4.70044	0.000912721
KDM1B	-4.65208	1.42797e-05
SUV39H1	-4.39232	1.80424e-05
PRDM2	-4.35755	0.00162399
CASZ1	-4.08746	0.0709877
DOT1L	-4	0.0758505
CHAF1A	-3.8392	4.89304e-05
PWWP2A	-3.80735	0.000969534
SUV39H2	-3.58496	0.0477774
PSMA6	-3.45943	0.00245234
RSF1	-3.20945	0.000468765
TOP2B	-3.19068	7.64102e-07
SNAPC4	-3.16993
PHIP	-3.07589	1.05679e-06
CHD1	-2.9542	0.00071392
TAF2	-2.926	0.0128577
TADA2B	-2.85798	6.01482e-05
BRWD1	-2.80735	0.0414795
SPEN	-2.74024	0.000187729
ZBTB11	-2.73697	0.012913
SMC6	-2.70044	0.0477774
MYBL2	-2.64386	0.040405
RREB1	-2.62449	0.00243543
KDM2A	-2.45943	4.25906e-05
CHD7	-2.45199	6.09002e-05
BCORL1	-2.44057	0.0204241
ARID2	-2.43741	0.0120072
MORC3	-2.40808	0.000423483
RLF	-2.3505	0.000578034
BIVM-ERCC5	-2.32193	0.0321045
MTA3	-2.32193	0.000289387
ZMYND11	-2.32193	0.0104017
TRIP12	-2.30066	0.000352153
ZBTB10	-2.28293	8.60305e-05
TAF3	-2.28011	0.0952924
MPHOSPH8	-2.24511	0.00132016
BTAF1	-2.22707	0.00037202
FAM175A	-2.22239	0.0423894
SATB1	-2.20945	0.000611189
SRBD1	-2.20568	0.00213452
ADNP2	-2.20163	0.00224077
CIC	-2.12928	0.00871224
XPC	-2.1062	8.53787e-05
VEZF1	-2.09954	0.0594971
EZH2	-2.07039	0.00908596
NPAT	-2.07039	0.108308
LRIF1	-2.05504	4.55193e-05
PHF14	-2.05445	0.00225347
MEAF6	-2.04439	0.0131739
RBPJ	-2.04439	0.0194045
ZNF776	-2	0.0467712
SETDB2	-2	0.0174572
MECP2	-1.95936	0.00263491
KDM4B	-1.9542	0.000542568
ZNF592	-1.926	0.015179
TAF4	-1.90689	0.0644487
C14orf43	-1.89308	0.00438787
LOC100652741	-1.89077	0.00437654
TSHZ3	-1.88264	0.0239077
SBNO1	-1.8625	0.000903978
SRCAP	-1.85415	0.000181452
ANAPC7	-1.78427	0.00282575
FBXO38	-1.77761	0.0629281
ZNF384	-1.7559	0.000936089
SMARCAD1	-1.73697	0.00590291
BRD1	-1.72437	0.00664348
ZNF292	-1.71707	5.84759e-06
RFC1	-1.64386	1.85929e-05
RAD21	-1.64386	0.00021742
TCF20	-1.60145	0.0374826
CDK11B	-1.59455	0.0148608
IWS1	-1.58496	0.0450691
DNTTIP1	-1.58496	0.0385586
BRCA1	-1.58496	0.000345568
C16orf88	-1.58496	0.00491082
NOL4	-1.58496	0.0723003
TRRAP	-1.58496	0.00299993
ZNF567	-1.58496	0.107679
ING5	-1.58496	0.108308
AHCTF1	-1.56526	0.000802749
PHF2	-1.56041	0.000380551
TOP2A	-1.55236	3.42335e-07
ZEB2	-1.52356	0.0546448
NSD1	-1.51862	0.000544762
CDYL	-1.49596	0.000402826
SENP7	-1.49476	0.00448414
PCGF6	-1.49476	0.00113707
L3MBTL2	-1.49476	0.0199993
UBN1	-1.49476	1.80424e-05
GTF3C2	-1.48543	0.115271
DNMT3A	-1.46428	0.00297492
CDC27	-1.45664	0.00074463
ARID4B	-1.45066	0.00969788
MSL1	-1.44746	0.00188385
ZNF644	-1.43857	0.0288509
BAZ2A	-1.42242	0.000169198
ORC5	-1.41938	0.000151668
SHPRH	-1.41504	0.00327813
RAD23B	-1.39689	0.00355171
ZNF483	-1.39232	0.251555
MCM10	-1.37851	0.207031
NACC1	-1.36923	2.99103e-05
NIPBL	-1.36798	0.000148799
EHMT2	-1.35614	0.0148649
GTF3C1	-1.34215	0.000245025
ATAD5	-1.33774	0.000133294
ZNF649	-1.32193	0.0576381
HOXD13	-1.32193	0.0576381
KDM4A	-1.32193	0.189473
TCF7L2	-1.32193	0.0240082
CHD8	-1.31762	5.1231e-05
ZMYM3	-1.31578	0.00900689
ZMYM4	-1.31316	8.78573e-06
MIS12	-1.29956	0.0716409
PRDM15	-1.29768	0.0644763
BPTF	-1.29582	0.000702694
ZNF280C	-1.29513	2.39564e-05
QSER1	-1.28011	0.0361168
MGA	-1.26793	0.0105201
KDM5A	-1.26748	0.0509749
KIF20B	-1.26303	0.027396
RBM11	-1.26303	0.140475
NSL1	-1.25154	0.00684504
KAT6A	-1.24793	0.190833
PBRM1	-1.24691	0.000662338
ZNF184	-1.23704	0.0219765
MEN1	-1.23447	0.0506094
SMARCC1	-1.22588	0.00798446
ERCC6	-1.22239	0.301082
HERC2	-1.22239	0.301082
BRD7	-1.19265	0.184087
ZNF711	-1.19265	0.0214707
MLL	-1.18737	0.00571296
EHMT1	-1.16636	0.00329023
SUZ12	-1.1481	0.00287173
ZNF570	-1.1375	0.131742
OGT	-1.1375	0.000107606
RBBP5	-1.13006	0.0180926
SSRP1	-1.11704	0.000533759
ZFP1	-1.11548	0.0319329
SGOL1	-1.11548	0.00299474
SENP6	-1.10535	0.00381391
CCNL1	-1.09954	0.0589943
PHF8	-1.09818	0.0055347
NFATC2IP	-1.09464	0.0270022
GTF3C3	-1.09433	6.06358e-05
ARID3B	-1.08919	6.5796e-06
RAD18	-1.08489	1.15727e-05
CBX2	-1.08092	0.0680085
DDX41	-1.078	0.00414398
WDR5	-1.07039	0.0208151
MLL4	-1.06711	0.0541149
BOD1L	-1.04793	0.00343626
SUPT16H	-1.04385	0.0001348
PMS1	-1.02714	0.00680387
SMARCA5	-1.02695	2.81678e-07
SMARCB1	-1.02647	0.0985089
ZNF280D	-1.01355	0.00349156
UIMC1	-1.01282	0.0345266
GTF3C5	-1.00817	6.17281e-05
WHSC1L1	-1.00646	7.70409e-05
TOP1	-1.00504	3.16892e-05
NMNAT1	-1	0.0102468
KPNA1	-1	0.00262143
NIP7	-1	0.0941328
CXorf57	-0.98505	0.00210573
ZNF295	-0.971986	0.00737184
CUX1	-0.954676	0.00404154
C17orf85	-0.954196	0.00907675
NEDD8-MDP1	-0.95109	0.00162945
JMJD1C	-0.948926	0.000112024
RBAK	-0.938599	0.438338
FAM207A	-0.938599	0.00930469
ZNF12	-0.938599	0.190833
POGZ	-0.936224	1.11131e-05
POLA1	-0.933573	0.00369921
NVL	-0.930737	0.00576585
SAMD1	-0.917538	0.133975
ZNF146	-0.917538	0.0709877
RFC5	-0.914609	0.000109939
NFRKB	-0.900464	0.0522856
SMARCD2	-0.900464	0.168616
EED	-0.896164	0.000701713
CTDSPL2	-0.893085	0.137918
ZNF770	-0.874469	0.120979
CENPC1	-0.870717	0.00401816
PPAN-P2RY11	-0.869939	0.0781407
CBX4	-0.857981	0.223366
GPATCH8	-0.857981	0.120512
GNL2	-0.85561	2.86175e-05
MTA2	-0.85561	0.000102199
MBD3	-0.846291	0.000405738
ZNF136	-0.842459	0.000522253
ZMYM2	-0.841738	0.00310032
ZNF281	-0.838249	0.000198884
RNPS1	-0.837729	0.000318517
REXO4	-0.83335	0.000679952
RING1	-0.830075	0.302231
PCYT1A	-0.827163	0.0220965
AURKB	-0.821403	0.00219522
DDX10	-0.820341	0.00601477
POLA2	-0.815575	0.00410734
RFX1	-0.814968	0.000108839
ZNF780A	-0.811238	0.00358107
LCORL	-0.807355	0.419075
CHAF1B	-0.807355	0.000581683
TOPBP1	-0.807355	0.326301
UBTF	-0.804928	0.000108091
ZFP82	-0.793549	0.263895
TFAP2A	-0.783189	0.000136116
STAG1	-0.777608	0.496836
DCUN1D5	-0.770518	0.151454
GATAD2A	-0.763933	0.0158623
ZNF131	-0.754888	0.00581489
ZNF512B	-0.741783	7.88618e-05
HMGN5	-0.736966	0.234595
ZNF451	-0.736966	0.0406623
TRMT6	-0.736966	0.0864373
C11orf30	-0.729911	0.125544
FANCI	-0.728928	0.0518862
MLH1	-0.728928	0.0715447
FOXK2	-0.724366	0.0110928
RAI1	-0.713696	0.143892
HDGFRP2	-0.703607	0.00556388
BAZ1A	-0.700094	2.16142e-05
ERICH1	-0.696608	0.027524
DIDO1	-0.692676	0.0061887
PHF3	-0.690456	0.0128146
BRPF1	-0.688056	0.415629
SMARCA4	-0.686634	0.0341577
GLYR1	-0.686212	1.04868e-05
MPHOSPH6	-0.685891	0.0583739
PARP1	-0.682326	1.38969e-05
PSIP1	-0.680802	0.000552204
INTS1	-0.678072	0.109207
TIMELESS	-0.678072	0.202936
MSH2	-0.669413	0.000283789
ZNF226	-0.667425	0.109984
BLM	-0.665581	0.013894
TAF1	-0.663818	0.0182135
RFC2	-0.662965	0.00241486
SCAF11	-0.660514	0.000105271
SCMH1	-0.652077	0.355918
GATAD2B	-0.648288	0.01585
MSH3	-0.643856	0.0609731
CCDC71L	-0.640458	0.0219765
RAD51AP1	-0.63743	0.00358107
ADNP	-0.622195	6.67113e-06
MKI67	-0.621934	0.000472345
FOXK1	-0.621488	0.115652
KDM3A	-0.614109	0.0331414
SMARCA1	-0.607357	0.00395438
CHD4	-0.60733	4.13761e-06
CCDC75	-0.600393	0.00711898
ARID3A	-0.596278	0.000480352
HDAC2	-0.595304	0.00143502
KAT7	-0.58945	0.0868523
MDC1	-0.587187	0.00193134
PHF12	-0.584963	0.594503
HIVEP1	-0.584963	0.442512
CABIN1	-0.584963	0.503921
STAG2	-0.58218	0.00890867
BCOR	-0.579668	0.0748329
ATRX	-0.575188	0.00297441
KDM3B	-0.574961	0.0164027
BBX	-0.565597	0.0777873
RIF1	-0.565493	0.0420622
DNMT1	-0.558731	0.00792031
HDAC1	-0.558295	0.0693076
BARD1	-0.550197	0.452799
ACTL6A	-0.547488	0.0411304
KDM2B	-0.543142	0.13896
SLC4A1AP	-0.542527	0.200233
WDR82	-0.537657	0.0280457
MTA1	-0.534728	0.00129683
BAZ1B	-0.532874	0.00100189
CBX1	-0.529921	0.0835831
HIRA	-0.529109	0.063363
HCFC1	-0.527725	0.000559125
NAT10	-0.526818	7.43462e-05
ORC2	-0.523562	0.00784449
KIF4A	-0.520832	0.0195718
ZNF512	-0.514573	0.00381893
RBM34	-0.514573	0.383493
CHD1L	-0.514573	0.207031
PPP1R10	-0.510821	0.00655935
BRD4	-0.509014	0.00272396
PINX1	-0.503766	0.222769
C19orf29	-0.502844	0.0367683
MLLT6	-0.5025	0.10917
BRD9	-0.5025	0.477908
DNTTIP2	-0.501061	0.0168987
CHAMP1	-0.50057	0.00164267
CHD3	-0.49114	0.000827634
HDGFRP3	-0.488747	0.449858
INCENP	-0.487049	0.138271
BCL7C	-0.485427	0.403692
LRWD1	-0.483499	7.79618e-05
SIN3A	-0.480762	0.0672652
PCGF1	-0.476438	0.4605
RPA1	-0.472753	0.00531345
HLTF	-0.467779	0.0760202
SURF4	-0.465664	0.0675619
PIAS4	-0.464963	0.379501
RRP1B	-0.46105	0.063331
AFF4	-0.44859	0.0118731
SMC1A	-0.447459	0.00193493
MSH6	-0.445111	0.000893974
RECQL5	-0.443607	0.466943
GTF2I	-0.44336	0.00428756
DPY30	-0.443234	0.0959005
CBX3	-0.442034	0.161061
NFIC	-0.438121	0.131317
ZNF148	-0.432602	0.0241139
SMC3	-0.427711	0.0544776
PDS5B	-0.426059	0.0119848
USP7	-0.425091	0.000234983
RB1	-0.424498	0.116603
PDS5A	-0.422127	0.108798
WIZ	-0.421138	0.0450751
CTHRC1	-0.415037	0.46482
COBRA1	-0.415037	0.31158
CDCA2	-0.411314	0.154122
SYNPO	-0.406625	0.668316
FOXJ3	-0.402098	0.196273
CBX8	-0.402098	0.240888
NOP14	-0.395929	0.14061
WAPAL	-0.391425	0.0136529
DGCR14	-0.389947	0.293618
TFDP1	-0.385025	0.0805123
RNF2	-0.380822	0.129761
HOMEZ	-0.378512	0.26054
DMAP1	-0.378512	0.212549
CSNK2A1	-0.37773	0.00712272
MBD4	-0.374396	0.528617
HP1BP3	-0.373043	0.000718251
DHX8	-0.355095	0.316255
PHF20L1	-0.353637	0.388986
EXOSC2	-0.337441	0.00472187
EXOSC6	-0.333424	0.011291
ZNF8	-0.324962	0.246467
SMCHD1	-0.324727	0.00178888
RRP1	-0.321928	0.70844
KIF22	-0.321928	0.276576
NUMA1	-0.318777	0.0194936
ZHX3	-0.316973	0.0327567
GTF2F2	-0.315723	0.117217
PAPOLG	-0.311944	0.268751
RBBP4	-0.309684	0.0163594
NR2C2	-0.309047	0.10384
ZNF362	-0.298224	0.153251
GTF3C4	-0.296531	0.119338
E2F3	-0.295456	0.48422
PHAX	-0.295007	0.119244
DHX37	-0.292181	0.576754
ZBTB40	-0.289507	0.740859
ARHGEF5	-0.289507	0.77605
ZFP91	-0.280108	0.428692
LIG3	-0.277853	0.0560632
CSNK2A2	-0.277295	0.0803773
USP39	-0.270452	0.477908
CCNT1	-0.269461	0.198315
ZSCAN21	-0.263034	0.257131
CENPT	-0.257798	0.336762
TMPO	-0.24257	0.0676263
C7orf50	-0.241008	0.76626
NFIA	-0.21901	0.413057
GATAD1	-0.216811	0.560108
CENPV	-0.213404	0.267455
TCEB3	-0.205114	0.155329
MORC2	-0.204982	0.155884
MED1	-0.199071	0.372277
UBN2	-0.174029	0.710117
XRCC1	-0.169925	0.318852
DHX16	-0.167842	0.39227
BRIP1	-0.158262	0.182159
EXOSC8	-0.127379	0.400572
PPM1G	-0.127192	0.214843
RAB14	-0.127112	0.349762
DDB1	-0.122683	0.518419
USP48	-0.121136	0.546061
ARHGAP11A	-0.118644	0.762964
LRRC41	-0.0931094	0.826497
ZNF24	-0.0931094	0.817834
TRIM24	-0.0922585	0.706039
KIF23	-0.0799235	0.567088
C20orf20	-0.0780025	0.834492
SMARCC2	-0.0768156	0.580491
HELLS	-0.0703893	0.623848
NKX2-1	-0.0703893	0.931275
MYSM1	-0.0664954	0.710669
NCBP1	-0.0663425	0.789506
HMGXB4	-0.0578809	0.749131
CBX5	-0.054243	0.678262
CMAS	-0.0492435	0.549899
TEAD1	-0.0473057	0.843934
BCCIP	-0.0458037	0.892521
ZNF174	-0.0448542	0.687136
KDELR1	-0.0430687	0.800514
KAT8	-0.040642	0.902303
ZKSCAN4	-0.0312509	0.845356
FRG1	-0.0242475	0.936553
UHRF1	-0.0163944	0.75864
DDX55	-0.0127111	0.964208
NASP	-0.00824614	0.976631
TFAP4	0	1
MASTL	0	1
GNL3	0	1
VRK3	0	1
KIF18B	0	1
CHD2	0	1
XRCC6	0.00582908	0.908787
RBBP7	0.00773565	0.961982
PRPF31	0.00836347	0.981536
PIAS2	0.0108883	0.934695
DAXX	0.0186157	0.916071
INTS12	0.0238467	0.839421
KDM1A	0.0305344	0.820689
WDR76	0.0317089	0.800514
LIN9	0.0347654	0.872522
ZBTB9	0.0356239	0.885253
ORC4	0.0384741	0.855486
CWC27	0.0398927	0.769423
WHSC1	0.0506261	0.918051
USP3	0.0671142	0.848087
GPKOW	0.0743183	0.699856
ANLN	0.0747678	0.545708
BRIX1	0.076962	0.735765
PIAS1	0.0853915	0.738857
SPTBN5	0.0874628	0.931275
BRD2	0.0894351	0.438544
GTF2F1	0.0909085	0.569811
ARID4A	0.0931094	0.908108
IPO5	0.0971225	0.279474
ZNF845	0.0995357	0.926812
POLH	0.100801	0.69862
PAX6	0.106915	0.779559
GABPA	0.112475	0.410746
SUB1	0.116058	0.181325
LIN54	0.121991	0.550256
RRP15	0.121991	0.674843
BRD3	0.12755	0.584364
EYA3	0.135352	0.548978
PQBP1	0.137504	0.670412
BOP1	0.140863	0.740859
DEK	0.14439	0.433794
MORF4L1	0.148099	0.62022
SCML2	0.150073	0.27337
ZSCAN18	0.152003	0.823881
TRMT61A	0.152003	0.809958
RFXAP	0.152003	0.760615
CCAR1	0.152003	0.674162
ELF2	0.15978	0.331056
TPX2	0.165666	0.025429
PITX1	0.169925	0.760615
SMARCE1	0.171953	0.6112
HOXB9	0.175087	0.670412
POU2F1	0.176878	0.538517
MLLT1	0.176878	0.670976
ELF1	0.182864	0.668772
NR2C1	0.183222	0.464569
C5orf24	0.185556	0.462717
LYAR	0.190331	0.545109
XRCC5	0.194679	0.166267
FAM50A	0.195551	0.158062
RFC4	0.202044	0.224828
RFX5	0.205749	0.375281
TECR	0.206451	0.663413
USF1	0.206451	0.536963
C9orf78	0.215729	0.111029
YY1	0.21864	0.492612
BIRC5	0.222392	0.64518
SMNDC1	0.239466	0.251555
C11orf84	0.241008	0.790819
DAP3	0.242857	0.499413
DEAF1	0.243271	0.168227
NME1-NME2	0.243926	0.313723
FEN1	0.252187	0.0154689
ILKAP	0.259644	0.0723003
RCC1	0.26096	0.190018
MORF4L2	0.270089	0.250787
TSR1	0.271147	0.0409026
TDP2	0.280108	0.488053
DDX1	0.28273	0.0958097
MINA	0.285402	0.50108
RECQL	0.290726	0.0727745
RNF169	0.313158	0.36222
CSNK2B	0.313158	0.31464
GTF2E1	0.313499	0.0820795
FTSJD2	0.316857	0.0378431
WDR70	0.318855	0.0470496
CFDP1	0.31999	0.0614268
WRN	0.321928	0.59762
TBL1XR1	0.321928	0.536963
HIRIP3	0.330149	0.113789
PPIL2	0.338802	0.158374
SLBP	0.343954	0.285583
HMG20A	0.343954	0.0537931
PTDSS1	0.347923	0.509766
JUN	0.355095	0.0591413
HDGF	0.359542	0.0138209
CDCA8	0.366128	0.0638335
VRK1	0.366782	0.104625
TMA16	0.378512	0.0971602
SOX9	0.383329	0.628808
DACH1	0.387023	0.112256
C19orf43	0.388565	0.0192119
RAD54B	0.395929	0.609408
LANCL2	0.415037	0.501705
INTS3	0.415037	0.410107
KPNA2	0.415037	0.250009
FSIP2	0.421464	0.659292
FOXC1	0.42701	0.14486
ZNF187	0.430634	0.25281
CDK2	0.432959	0.14612
RDBP	0.448358	0.0315087
SIRT1	0.473931	0.250787
TLK2	0.476438	0.24016
KPNA4	0.489805	0.107567
CCDC86	0.498806	0.200203
CCDC94	0.499571	0.051556
MAZ	0.514573	0.0317685
APEX1	0.524267	0.0406623
ZC3H18	0.536053	0.011696
SF1	0.538527	0.00274598
SETD8	0.547488	0.338752
UBR7	0.550197	0.00248523
DNAJC8	0.569109	0.000714991
PHF10	0.569366	0.0701305
TRUB1	0.584963	0.141049
ZMAT2	0.607158	0.00344474
PUS7	0.625152	0.0104017
DHCR7	0.628031	0.14061
GTF2E2	0.636141	0.00511353
HMGB3	0.648835	0.0252478
RNF220	0.652077	0.0254739
UHRF2	0.662965	0.153198
KIFC1	0.678072	0.0175861
NOL12	0.678072	0.176344
DNAJC9	0.679822	0.00233117
ZNF683	0.686842	0.363407
PDCD4	0.68966	0.00499892
MGMT	0.691878	0.0709877
DNAJC17	0.697971	0.170065
RCC2	0.70044	0.00041602
HMGB1	0.70044	0.00225497
KIAA1143	0.704544	0.00736406
CXorf56	0.720648	0.000995479
METAP2	0.725825	0.0676537
C1orf131	0.728698	0.067224
IPO4	0.729352	0.0710905
C1orf55	0.736966	0.0106347
RNASEH2B	0.777608	0.0701305
C17orf61	0.777608	0.388986
EME1	0.788496	0.303999
SPIN1	0.788496	0.0125257
RNASEH2C	0.794681	0.0104017
FTO	0.797507	0.0438502
THYN1	0.817136	0.167714
TUBA1B	0.836639	0.020794
EMG1	0.847997	0.0285766
C12orf45	0.85561	0.0481095
NUSAP1	0.857981	0.00196254
RACGAP1	0.862496	0.00422183
BUD31	0.86821	3.72127e-05
ALKBH5	0.903785	0.00998454
SARNP	0.923764	0.00240447
CTBP2	0.955606	0.0530302
NOSIP	0.966833	0.000792562
GTF2B	0.969626	0.00285506
FLI1	0.982298	0.0139717
S100A11	0.98388	0.00629356
NTHL1	1	0.0565135
MPG	1	0.0111852
PCID2	1	0.045646
KIAA1704	1.04731	0.000862383
SHMT2	1.06193	0.000341653
UNG	1.07595	0.000430005
ANP32E	1.07853	0.00090352
ELAC2	1.07943	0.000412134
CDCA5	1.08246	0.00410734
DDB2	1.08746	0.121952
FLYWCH2	1.08746	0.0007419
CDK1	1.10295	0.000680021
GATA4	1.10692	0.0400578
API5	1.10806	0.000164789
C1orf174	1.11548	0.250787
SSBP1	1.12553	0.0369163
CALR	1.12553	0.220392
HOXA10	1.16993	0.0344252
C20orf43	1.20163	0.000335603
PPWD1	1.21658	0.000200496
TCEA1	1.22239	0.0195086
CWF19L1	1.23522	0.00533125
ALKBH2	1.24101	0.0127758
GPX4	1.25376	0.117885
ASF1A	1.26694	0.000186259
DLX6	1.28011	0.0117424
ORC3	1.29123	0.00341913
HN1	1.30166	0.00130533
CEBPG	1.32193	0.0802613
GSK3B	1.32193	0.0633355
MAX	1.32193	0.000559976
PYCR2	1.35364	0.0447943
CAPNS1	1.37851	0.0288637
UQCRFS1	1.37851	0.0498253
MYH11	1.37851	0.223089
ASF1B	1.38042	1.40126e-05
TRMT5	1.45943	0.000713003
SCML1	1.48543	0.0240082
ZNF691	1.5025	0.0588304
ATP6	1.5025	0.0181265
UBE2N	1.5025	0.00204349
GTSE1	1.52356	0.00344474
TDP1	1.5639	0.0141214
RRP36	1.58496	0.0300197
SLC39A14	1.58496	0.107679
SKP2	1.62803	0.00525734
ZCCHC9	1.76553	0.0240082
TMEM43	1.76553	0.106558
TALDO1	1.86673	0.00407122
HINT1	1.93161	2.89191e-05
PNKP	1.94753	0.00648392
RNASEH2A	1.98185	0.000391245
PNO1	2	0.0802613
SMU1	2	0.0240082
HOXC9	2.08746	0.00123841
PIN4	2.09954	0.00285506
UBE2T	2.16993	0.00316437
BHLHA15	2.20163	0.0427515
ALX1	2.20163	0.00496394
SFR1	2.24793	0.00907675
NT5DC1	2.25739	0.0003966
OAT	2.28011	0.00189864
DHX35	2.29768	0.000492438
FKBP8	2.32193	0.0104017
ACAT1	2.36678	0.000379522
C3orf37	2.37851	0.0240082
SARS2	2.48543	7.52541e-05
TCEANC2	2.58496	0.0104199
C2orf47	2.66297	0.0100492
CUTC	2.66297	0.0134
MRFAP1	2.73697	0.00185016
UBAC2	2.73697	0.00997309
MUS81	2.80735	0.000433002
PRC1	2.87447	0.00194552
C11orf67	3.02975	1.53798e-05
PEBP1	3.05063	0.000101214
CCNE1	3.16993
SLC38A2	3.20945	0.00177817
IDH3B	3.22239	0.015405
CREB1	3.45943	0.000130707
EIF1B	3.45943	0.00245234
ANP32A	3.48829	1.47222e-06
HSPB1	3.58496	0.00471414
CGGBP1	3.58496	0.00121036
NDUFV2	3.58496	0.0271396
CDAN1	3.58496	0.0104958
BCKDHB	3.70044	0.0321045
ATP1B3	3.70044	0.0591413
NME4	3.70044	0.00202237
TBL2	3.70044	0.0240082
NDUFA13	3.70044	0.01669
PIGK	3.80735	1.27601e-05
MDN1	3.80735	0.00208317
PURB	3.80735	0.000499727
ALDH1B1	3.80735	0.0406623
ATF1	3.90689	0.00679154
MBOAT7	3.90689	0.00162945
AASS	3.90689	0.0863149
DRAP1	4.08746	0.0134
DHRS7B	4.08746	0.0254739
LEF1	4.24793	0.000105271
TFAM	4.24793	0.00496394
DLAT	4.24793	0.00202237
DAP	4.24793	0.00332583
CKS1B	4.24793	0.000105271
GANAB	4.34577	4.44616e-05
MYEF2	4.45943	0.000160901
KIAA0101	4.45943	0.00320671
DBT	4.52356	0.000143179
CMPK1	4.58496	0.0290747
NDUFS1	4.75489	1.12729e-05

### Sheet: common hits
	Common K27M, G34R vs WT
Gene Name	log2 fold change	p-value
ATAD2	-2.80735	-6.39232
INO80	-1.73697	-4.90689
CHD9	-2.16993	-4.75489
ATAD2B	-3.14296	-4.72792
KDM1B	-1.15565	-4.65208
SUV39H1	-2.07039	-4.39232
CASZ1	-4.08746	-4.08746
DOT1L	-1.41504	-4
CHAF1A	-1.44689	-3.8392
PWWP2A	-1	-3.80735
SUV39H2	-3.58496	-3.58496
RSF1	-1.50901	-3.20945
TOP2B	-1.55236	-3.19068
PHIP	-1.50885	-3.07589
CHD1	-1.25376	-2.9542
BRWD1	-5.12928	-2.80735
SPEN	-1.21099	-2.74024
BCORL1	-1.078	-2.44057
MORC3	-1.10852	-2.40808
BIVM-ERCC5	-1.32193	-2.32193
MPHOSPH8	-1.29956	-2.24511
FAM175A	-1	-2.22239
SRBD1	-1.09378	-2.20568
ADNP2	-1.9386	-2.20163
LRIF1	-1.41761	-2.05504
PHF14	-1.23133	-2.05445
SETDB2	-2	-2
ZNF592	-2.66297	-1.926
C14orf43	-1.11548	-1.89308
C16orf88	-2.47805	-1.58496
TRRAP	-1.078	-1.58496
ING5	-2	-1.58496
AHCTF1	-1.00284	-1.56526
TOP2A	-1.43378	-1.55236
CDYL	-1.05344	-1.49596
RAD23B	-1.4458	-1.39689
ZNF280C	-1.12816	-1.29513
RBM11	-2.58496	-1.26303
ZNF184	-1.23704	-1.23704
HERC2	-1.22239	-1.22239
SGOL1	-1.17688	-1.11548
SMARCB1	-1.1375	-1.02647
KPNA1	-1.04182	-1
NIP7	-3.32193	-1
ELAC2	1.26076	1.07943
GATA4	1.15754	1.10692
HOXA10	1.30117	1.16993
DLX6	1.14684	1.28011
CEBPG	1.11548	1.32193
GSK3B	2.5025	1.32193
ZNF691	1.80735	1.5025
SLC39A14	1.926	1.58496
PNKP	1.28011	1.94753
HOXC9	1.9542	2.08746
UBE2T	1.63227	2.16993
DHX35	2.70044	2.29768
C3orf37	2.58496	2.37851
C2orf47	1.87447	2.66297
PRC1	2.27302	2.87447
C11orf67	1.5025	3.02975
CGGBP1	3.32193	3.58496
NME4	3.80735	3.70044
ATF1	3.90689	3.90689
DRAP1	4.24793	4.08746
LEF1	4.24793	4.24793
